# Phenotypic CRISPR screening identifies ZBTB10 as a novel regulator of human trophoblast differentiation

**DOI:** 10.64898/2026.06.29.734890

**Authors:** Meagan N. Esbin, Rituja Bhowmik, Hanqin Li, Andrew Cearlock, Jiayu Chen, Tomy Tran, Stephen A. McCartney, Ian A. Glass, Birth Defects Research Laboratory (BDRL), Dirk Hockemeyer, Xavier Darzacq, Fyodor Urnov, Robert Tjian, Min Yang

**Affiliations:** Department of Obstetrics & Gynecology, University of Washington, Seattle, USA; Edward and Pearl Fein Memory and Aging Center, Weill Institute for Neurosciences, University of California San Francisco, San Francisco, USA; Innovative Genomics Institute, Berkeley, USA; Department of Molecular and Cell Biology, University of California Berkeley, Berkeley, USA; Department of Pediatrics, University of Washington, Seattle, WA, USA; Howard Hughes Medical Institute, Berkeley, USA; Brotman Baty Institute for Precision Medicine, Seattle, USA; Institute for Stem Cell and Regenerative Medicine, Seattle, USA; Washington National Primate Research Center, Seattle, USA; Department of Genome Sciences, University of Washington, Seattle, USA

## Abstract

The human placenta is built by trophoblast cells that fuse together, secrete hormones, and invade the uterus, and defects in these processes contribute to pregnancy disorders such as preeclampsia. Because cell-cell fusion and hormone secretion are inherently non-cell-autonomous processes, their regulators have remained inaccessible to conventional pooled CRISPR screens. Here, we developed an arrayed CRISPR screen in fusogenic BeWo trophoblasts that simultaneously quantifies fusion and hCG secretion across 412 gene perturbations. The screen revealed that these two hallmark functions of trophoblast differentiation are genetically separable. We characterized the strongest novel hit, ZBTB10, in trophoblast stem cells, organoids, and placental tissue and find that ZBTB10 is an essential regulator of human trophoblast differentiation. ZBTB10 is required for invasive extravillous trophoblast differentiation and supports syncytiotrophoblast maturation, establishing it as a cross-lineage regulator that both activates and represses distinct trophoblast fate programs. Together, these findings provide a genetic platform and phenotypic dissection of how regulatory networks control human placental development.
