## Supplemental Table 2 for "Phenotypic CRISPR screening identifies ZBTB10 as a novel regulator of human trophoblast differentiation"

gene	# wells included in analysis	Median_hCG	MADZ_hCG	hit
ZFP36L1	3	176.4550568	3.913647202	hCG
EGLN1	3	54.72318655	-3.108444566	hCG
RYBP	3	70.36069002	-2.206396613	hCG
MLLT1	3	67.18597858	-2.389529551	hCG
ZBTB10	3	39.73137412	-3.97324589	hCG
KAT5	3	616.2556054	29.2835015	hCG
RLF	3	62.43833686	-2.663396829	hCG
MED13	3	65.8502932	-2.46657844	hCG
CGB5	3	6.661818182	-5.880860191	hCG
DNMT1	3	159.4189658	2.930921856	hCG
CGB3	3	0.179260894	-6.254805913	hCG
CGB1	3	37.87441083	-4.080364648	hCG
TAF13	3	47.65239353	-3.516322613	hCG
CGA	3	227.0690909	6.833313115	hCG
CEBPB	3	71.28727273	-2.152946775	hCG
PDCD4	3	150.1897206	2.398533691	hCG
PADI1	3	155.3639186	2.697006828	hCG
TFAP2C	3	6.691800189	-5.879130682	hCG
OVOL1	3	15.23855891	-5.386111689	hCG
GCM1	30	-2.610897624	-6.415755952	hCG
SLTM	3	156.6360223	2.770388012	hCG
CYP11A1	3	149.3963636	2.352768968	hCG
NELFA	3	60.15867541	-2.79489889	hCG
PRKACA	3	46.31619837	-3.593400908	hCG
CGB8	3	0.770909091	-6.220676741	hCG
FOXI3	3	149.2379836	2.34363283	hCG
FOXC1	3	145.1671844	2.10880915	hCG
ATXN7	3	67.79636364	-2.354319545	hCG
SLC1A5	3	167.7942213	3.414047698	hCG
WNT3A	3	146.1485478	2.16541901	hCG
ABTB2	3	143.8301376	2.031681732	hCG
MAN1A2	3	129.9902629	1.233329828	FALSE
PXDC1	3	118.8160677	0.5887474	FALSE
PRKD2	3	104.3692741	-0.244614559	FALSE
PRKCZ	3	100.3107601	-0.47872957	FALSE
PRKCA	3	108.7820178	0.009934153	FALSE
PRKAG2	3	103.4183607	-0.299467911	FALSE
PPP1R12C	3	98.36850965	-0.590768108	FALSE
PPFIBP1	3	121.6755147	0.75369434	FALSE
POU2F1	3	104.1952609	-0.254652496	FALSE
PLPP3	3	95.26090897	-0.770029767	FALSE
RAB11FIP1	3	87.88035737	-1.195776209	FALSE
PLEKHA2	3	95.26090897	-0.770029767	FALSE
PLCD4	3	105.0739958	-0.203962756	FALSE
PITX1	3	93.31865855	-0.882068305	FALSE
PIM3	3	115.446942	0.394399694	FALSE
PIK3R1	3	121.2825934	0.73102871	FALSE
PIAS1	3	111.9642626	0.193501654	FALSE
PHLPP1	3	112.4735729	0.222881174	FALSE
PHLDA2	3	112.1212121	0.202555273	FALSE
PGF	3	110.359408	0.100925766	FALSE
PEG3	3	97.59160948	-0.635583523	FALSE
PLEC	3	94.87245889	-0.792437475	FALSE
RAB17	3	100.3107601	-0.47872957	FALSE
RAB8B	3	107.6913117	-0.052983128	FALSE
RAI14	3	86.71500712	-1.262999332	FALSE
SASH1	3	117.7589852	0.527769696	FALSE
S100P	3	103.4183607	-0.299467911	FALSE
RRM2	3	103.685311	-0.284068908	FALSE
RRBP1	3	97.98005956	-0.613175815	FALSE
RRAGC	3	124.7831154	0.932956	FALSE
RPS6KA5	3	122.0639648	0.776102048	FALSE
RP2	3	125.2483011	0.959790196	FALSE
RNF6	3	110.359408	0.100925766	FALSE
RNF111	3	102.5091479	-0.351915768	FALSE
RNASEH2C	3	86.32655704	-1.285407039	FALSE
RIPK2	3	102.6414606	-0.344283326	FALSE
RICTOR	3	141.486469	1.896487421	FALSE
RHOG	3	118.567914	0.574432681	FALSE
RHOBTB2	3	99.37271302	-0.532840728	FALSE
RHOB	3	92.93020847	-0.904476012	FALSE
RFC1	3	93.49189754	-0.872075029	FALSE
RELA	3	88.86539817	-1.138954221	FALSE
REEP1	3	96.81470931	-0.680398938	FALSE
RDX	3	115.8389963	0.417015314	FALSE
RAPH1	3	129.739253	1.218850344	FALSE
RAP1B	3	105.0739958	-0.203962756	FALSE
PDLIM2	3	125.1264557	0.952761556	FALSE
PDIA4	3	140.301141	1.828111887	FALSE
PDIA3	3	133.3982473	1.429919096	FALSE
PDE4D	3	113.7764933	0.298040013	FALSE
MXD1	3	98.8315482	-0.564057771	FALSE
MTUS1	3	106.6212269	-0.114710872	FALSE
MSX2	3	137.2542256	1.652350849	FALSE
MOSPD1	3	115.7032755	0.409186272	FALSE
MMP2	3	105.174198	-0.198182599	FALSE
MMP15	3	92.7561228	-0.914518128	FALSE
MKNK2	3	90.1734104	-1.063501656	FALSE
MFSD2A	3	96.91714836	-0.67448975	FALSE
MFSD12	3	123.661149	0.868235472	FALSE
MED12L	3	96.3780614	-0.705586932	FALSE
MDM2	3	105.105973	-0.202118151	FALSE
MCAM	3	81.98458574	-1.535873255	FALSE
MBD3	3	106.6212269	-0.114710872	FALSE
MAP3K8	3	99.4825802	-0.52650305	FALSE
ZNF813	3	114.8923656	0.362409007	FALSE
MAML3	3	109.3135564	0.04059591	FALSE
MAFK	3	109.0555015	0.025710035	FALSE
MAFF	3	94.825802	-0.795128873	FALSE
MAB21L3	3	94.02697495	-0.841209138	FALSE
LYPD3	3	91.61849711	-0.980141962	FALSE
LYN	3	108.2787168	-0.019098717	FALSE
MYEOV	3	97.37098345	-0.648310315	FALSE
SAT1	3	118.9563641	0.596840388	FALSE
NAA15	3	81.890307	-1.541311715	FALSE
NAT8L	3	113.9240506	0.306551847	FALSE
PAXBP1	3	126.3884098	1.025557262	FALSE
PAPOLA	3	77.7509486	-1.780090225	FALSE
PACSIN2	3	126.3884098	1.025557262	FALSE
OAF	3	103.7000974	-0.283215959	FALSE
NUCB2	3	117.0748534	0.488305615	FALSE
NSF	3	83.9599862	-1.421922461	FALSE
NR4A3	3	121.7316316	0.756931439	FALSE
NR4A1	3	131.4508277	1.317582371	FALSE
NR2F2	3	115.8714703	0.418888572	FALSE
NQO1	3	112.3314066	0.214680319	FALSE
NOTCH1	3	90.06815969	-1.069573033	FALSE
NFYB	3	78.2683684	-1.750242911	FALSE
NFXL1	3	102.7263875	-0.339384321	FALSE
NFKBIA	3	107.5949367	-0.058542509	FALSE
NFIL3	3	133.8851022	1.458003278	FALSE
NEURL1	3	125.87099	0.995709948	FALSE
NEDD4L	3	95.42356378	-0.76064704	FALSE
NECTIN4	3	86.17332035	-1.294246483	FALSE
NDRG1	3	116.6666667	0.464759401	FALSE
NCOA3	3	111.3832356	0.159985165	FALSE
NCOA2	3	124.1480039	0.896319653	FALSE
NAA60	3	101.5522594	-0.407113795	FALSE
LRIF1	3	126.3884098	1.025557262	FALSE
SDC1	3	121.7198118	0.756249615	FALSE
SEMA7A	3	96.81470931	-0.680398938	FALSE
USP32	3	118.7742619	0.586335836	FALSE
USP16	3	133.4060383	1.430368521	FALSE
URI1	3	103.2466769	-0.309371479	FALSE
UBE2Q2	3	107.5766273	-0.059598688	FALSE
TYRO3	3	81.74721616	-1.549565897	FALSE
TWSG1	3	96.894483	-0.675797199	FALSE
TUBB3	3	101.4821786	-0.411156402	FALSE
TRPV2	3	121.5974591	0.749191712	FALSE
TREML2	3	118.9415681	0.595986884	FALSE
USP43	3	108.6098037	0	FALSE
TPD52	3	94.83411778	-0.794649178	FALSE
TNIP2	3	92.30678744	-0.940437997	FALSE
TNFRSF1B	3	91.60098812	-0.981151966	FALSE
TNFAIP8	3	92.76776489	-0.913846555	FALSE
TNFAIP2	3	109.9517704	0.077411225	FALSE
TMF1	3	111.709333	0.178796065	FALSE
TINCR	3	98.96682356	-0.556254425	FALSE
TIMP4	3	104.6582755	-0.227943542	FALSE
TGFBR3	3	103.0995293	-0.317859671	FALSE
TGFBR2	3	102.7551372	-0.337725901	FALSE
TNS3	3	100.0705799	-0.492584339	FALSE
VEGFA	3	90.54228914	-1.042222919	FALSE
VEZT	3	104.3053758	-0.248300526	FALSE
VWA1	3	99.36478061	-0.533298308	FALSE
ZNF765	3	136.4192448	1.604185058	FALSE
ZNF761	3	114.8923656	0.362409007	FALSE
ZNF750	3	111.709333	0.178796065	FALSE
ZNF704	3	97.58925496	-0.635719342	FALSE
ZNF703	3	107.1285731	-0.085444651	FALSE
ZNF672	3	110.30467	0.097768209	FALSE
ZNF628	3	100.0705799	-0.492584339	FALSE
ZNF525	3	111.709333	0.178796065	FALSE
ZNF524	3	116.5308231	0.456923277	FALSE
ZNF292	3	123.7630582	0.874114096	FALSE
ZNF280A	3	99.3112157	-0.536388195	FALSE
ZNF28	3	94.83411778	-0.794649178	FALSE
ZNF143	3	95.12998471	-0.777582122	FALSE
ZFYVE26	3	103.5995765	-0.289014495	FALSE
ZFHX3	3	123.0742739	0.834381637	FALSE
ZBTB7A	3	91.73458845	-0.973445243	FALSE
ZBTB38	3	104.1327058	-0.258260983	FALSE
YY1AP1	3	111.0205487	0.139063606	FALSE
YWHAH	3	90.8951888	-1.021865935	FALSE
WNT10B	3	121.2445595	0.728834727	FALSE
WDR89	3	107.9210194	-0.039732459	FALSE
TGFB1	3	86.56870623	-1.271438685	FALSE
TFRC	3	112.422068	0.219910116	FALSE
TFF1	3	132.3728619	1.370769832	FALSE
TFEB	3	138.1837431	1.705969981	FALSE
SLC7A8	3	101.7250392	-0.397147008	FALSE
SLC7A5	3	110.7117689	0.121251667	FALSE
SLC6A8	3	116.2372135	0.439986436	FALSE
SLC6A19	3	122.4524149	0.798509755	FALSE
SLC45A4	3	140.7095688	1.851672006	FALSE
SLC43A2	3	113.906513	0.305540191	FALSE
SLC40A1	3	120.9357031	0.711018375	FALSE
SLC38A9	3	93.70710864	-0.859660597	FALSE
SLC38A3	3	120.9357031	0.711018375	FALSE
SLC30A1	3	86.04286461	-1.301771811	FALSE
SLC2A1	3	107.997909	-0.035297087	FALSE
SLC1A4	3	119.8731501	0.649725104	FALSE
SLC19A1	3	122.0639648	0.776102048	FALSE
SIAH2	3	112.7411628	0.238317069	FALSE
SIAH1	3	97.80449556	-0.623303209	FALSE
SHANK2	3	114.2707789	0.326552834	FALSE
SH3TC1	3	120.5436487	0.688402755	FALSE
SGPP1	3	127.2085729	1.072868296	FALSE
SGK1	3	128.6676162	1.157033075	FALSE
SETD7	3	105.3606112	-0.187429373	FALSE
SERTAD2	3	97.20315939	-0.65799123	FALSE
SLCO4A1	3	117.7589852	0.527769696	FALSE
SECISBP2L	3	96.81470931	-0.680398938	FALSE
SLN	3	127.1138159	1.067402245	FALSE
SMPDL3B	3	125.9484656	1.000179122	FALSE
TFAP2A	3	84.19009528	-1.408648639	FALSE
TEAD3	3	124.4206564	0.912047587	FALSE
TDRP	3	104.6582755	-0.227943542	FALSE
TBX3	3	110.1790763	0.090523349	FALSE
TBX20	3	106.1990587	-0.139063606	FALSE
TBK1	3	100.0705799	-0.492584339	FALSE
TAF4	3	99.3112157	-0.536388195	FALSE
TACC2	3	92.42337275	-0.933712784	FALSE
SYNJ1	3	96.55607852	-0.695318031	FALSE
SYDE1	3	105.1658822	-0.198662295	FALSE
SWAP70	3	111.363369	0.158839163	FALSE
STK40	3	114.5394659	0.342052023	FALSE
STAT5B	3	120.1858605	0.667763774	FALSE
SQSTM1	3	120.1858605	0.667763774	FALSE
SPTY2D1	3	96.90047067	-0.675451801	FALSE
SPIRE2	3	117.0097636	0.484550914	FALSE
SP6	3	126.8625875	1.052910161	FALSE
SP3	3	117.9083917	0.536388195	FALSE
SP140L	3	124.4641924	0.914558956	FALSE
SOX13	3	125.6403555	0.982405816	FALSE
SNAI1	3	93.88395191	-0.849459409	FALSE
SMARCA2	3	128.384736	1.140715157	FALSE
LPCAT1	3	119.2794547	0.615477841	FALSE
ZNF860	3	112.0691683	0.199553132	FALSE
LMNA	3	93.06358382	-0.896782268	FALSE
CSRNP1	3	106.7507982	-0.107236559	FALSE
CRISPLD2	3	110.1236364	0.087325299	FALSE
CRISPLD1	3	97.03272727	-0.667822591	FALSE
CRIP2	3	107.0690909	-0.088875876	FALSE
CRIP1	3	119.0664437	0.603190317	FALSE
CRELD2	3	119.1947049	0.610589055	FALSE
CREG1	3	129.3236364	1.194875537	FALSE
CREB3L2	3	124.9961989	0.945247702	FALSE
CPEB4	3	90.92363636	-1.02022494	FALSE
CYP19A1	3	135.0311692	1.524114047	FALSE
CLEC1A	3	88.5053976	-1.159720821	FALSE
CKMT1B	3	116.712631	0.46741085	FALSE
CKMT1A	3	109.2509091	0.036982106	FALSE
CHSY1	3	121.3471187	0.73475085	FALSE
CHD1	3	125.3998897	0.96853457	FALSE
CGB7	3	78.26909091	-1.750201233	FALSE
CEP170B	3	128.189144	1.129432448	FALSE
CDK8	3	103.0612245	-0.320069282	FALSE
CDK2AP1	3	82.37727523	-1.513220998	FALSE
CDH11	3	90.23717595	-1.059823346	FALSE
CLCN3	3	102.7054545	-0.340591839	FALSE
DAAM1	3	133.6734694	1.445795256	FALSE
DAB2	3	101.7333131	-0.396669731	FALSE
DDIT3	3	130.6327273	1.270390326	FALSE
ELF3	3	124.1789455	0.898104517	FALSE
EIF2B2	3	78.39557863	-1.742904801	FALSE
EHD1	3	121.0487849	0.717541492	FALSE
EGFR	3	108.5412829	-0.003952618	FALSE
EGFL7	3	121.5969304	0.749161212	FALSE
LMO2	3	98.4477406	-0.586197677	FALSE
EAF1	3	119.4043486	0.622682334	FALSE
E2F8	3	90.35264023	-1.053162799	FALSE
E2F1	3	140.6967007	1.850929711	FALSE
DYRK2	3	110.6340216	0.116766822	FALSE
DVL3	3	130.1457042	1.242296447	FALSE
DUSP16	3	119.5947078	0.633663183	FALSE
DUSP1	3	135.6724167	1.561104347	FALSE
DOCK11	3	124.3376576	0.907259809	FALSE
DNM1L	3	117.7880348	0.529445419	FALSE
DNAJB9	3	116.115476	0.432964017	FALSE
DLX6	3	126.6287054	1.039418692	FALSE
DLX5	3	128.1359906	1.126366301	FALSE
DEPDC1B	3	128.3025526	1.135974416	FALSE
DENND4A	3	128.5845483	1.152241308	FALSE
DDX21	3	75.21454545	-1.926402408	FALSE
CDC42EP1	3	87.86909091	-1.196426114	FALSE
ENG	3	130.9154029	1.286696443	FALSE
CDC42BPB	3	109.6800883	0.061739266	FALSE
CCSER2	3	100.96	-0.441278224	FALSE
ATAD2	3	117.539989	0.515136918	FALSE
ASNSD1	3	113.1366885	0.261132932	FALSE
ARRDC3	3	88.16878103	-1.179138517	FALSE
ARL4C	3	98.08423293	-0.607166584	FALSE
ARID1B	3	108.4390513	-0.009849837	FALSE
ARHGAP45	3	99.33811362	-0.534836591	FALSE
APOE	3	112.5758411	0.228780506	FALSE
APOA2	3	115.8734986	0.419005572	FALSE
ANO6	3	121.4690909	0.741786803	FALSE
ATF3	3	109.9437433	0.076948186	FALSE
ANKRD37	3	102.7054545	-0.340591839	FALSE
AFDN	3	88.58246001	-1.155275483	FALSE
AEBP2	3	112.6805534	0.234820826	FALSE
ADM	3	104.7159404	-0.224617145	FALSE
ADAP2	3	133.6627642	1.445177727	FALSE
ADAM8	3	120.8494208	0.706041193	FALSE
ADAM19	3	130.0136841	1.234680874	FALSE
ADAM12	3	89.61454545	-1.095739729	FALSE
ACTN2	3	98.92443464	-0.558699625	FALSE
ACKR3	3	110.3998784	0.103260293	FALSE
ANGPT4	3	82.11950737	-1.528090313	FALSE
ATP13A3	3	87.13699255	-1.238657141	FALSE
ATP1A4	3	93.06674776	-0.896599756	FALSE
ATP2B4	3	88.16878103	-1.179138517	FALSE
CCSAP	3	104.0145455	-0.26507705	FALSE
CCR7	3	79.38269728	-1.685962952	FALSE
CCNT2	3	81.96359625	-1.537084032	FALSE
CCNC	3	116.3296336	0.445317678	FALSE
CAV1	3	118.1541736	0.550566104	FALSE
CAMSAP2	3	135.3281853	1.541247393	FALSE
CALR	3	116.6690909	0.464899243	FALSE
CALB2	3	90.48727273	-1.045396536	FALSE
C1orf21	3	84.40018245	-1.39652978	FALSE
C1orf115	3	103.1017181	-0.317733412	FALSE
BTG1	3	113.1366885	0.261132932	FALSE
BRWD1	3	130.3640375	1.254890981	FALSE
BRD4	3	107.9418182	-0.038532683	FALSE
BHLHE40	3	106.7507982	-0.107236559	FALSE
BCL9L	3	99.65090909	-0.516793013	FALSE
BCL6	3	90.65085494	-1.035960312	FALSE
BBX	3	90.32993766	-1.054472395	FALSE
BASP1	3	111.3348042	0.157191404	FALSE
BAMBI	3	103.1418182	-0.315420243	FALSE
BACH1	3	129.101414	1.182056661	FALSE
AVPI1	3	111.7484832	0.181054438	FALSE
CD59	3	122.0904578	0.777630295	FALSE
EPB41L3	3	121.0487849	0.717541492	FALSE
EEF1A2	3	122.1068498	0.778575865	FALSE
ERC1	3	113.9228942	0.306485139	FALSE
ILVBL	3	107.8932944	-0.041331776	FALSE
IL10RB	3	123.7895122	0.875640089	FALSE
IGSF8	3	118.3080577	0.559442895	FALSE
IGF2BP2	3	118.0874225	0.546715574	FALSE
IER5	3	121.5969304	0.749161212	FALSE
IER2	3	134.2978874	1.481814754	FALSE
ID2	3	131.1024321	1.297485206	FALSE
HTRA4	3	105.1525671	-0.199430373	FALSE
HSPB8	3	97.99028638	-0.612585882	FALSE
ING1	3	133.2431479	1.420972198	FALSE
HSF1	3	103.5169988	-0.293777982	FALSE
HSD11B2	3	119.9524941	0.654302053	FALSE
HS6ST1	3	133.7653116	1.451093163	FALSE
HOPX	3	134.1651315	1.474156738	FALSE
HMGB3	3	104.4736375	-0.238594368	FALSE
HMG20B	3	96.98542958	-0.670550955	FALSE
HEY1	3	92.96600234	-0.902411246	FALSE
HEXIM1	3	115.0191851	0.369724578	FALSE
HES2	3	103.0145704	-0.322760518	FALSE
EPS8L1	3	121.0487849	0.717541492	FALSE
HSD17B4	3	104.6044217	-0.231050093	FALSE
INO80D	3	124.4206564	0.912047587	FALSE
INSIG2	3	118.6271128	0.577847556	FALSE
IQSEC1	3	114.4877544	0.339069047	FALSE
LHB	3	86.17332035	-1.294246483	FALSE
LGR4	3	101.5522594	-0.407113795	FALSE
LGALS3	3	106.6212269	-0.114710872	FALSE
LGALS16	3	129.9902629	1.233329828	FALSE
LGALS1	3	105.105973	-0.202118151	FALSE
LEP	3	97.412901	-0.645892305	FALSE
LCOR	3	96.8954812	-0.675739618	FALSE
LAIR2	3	88.60759494	-1.153825577	FALSE
KRT23	3	97.9303208	-0.616044991	FALSE
KIF2A	3	106.2090376	-0.138487972	FALSE
KIF21A	3	120.0385356	0.659265354	FALSE
KIF13A	3	112.4180752	0.219679792	FALSE
KDM7A	3	93.7909624	-0.854823501	FALSE
KDM3A	3	108.7961366	0.010748596	FALSE
KDM1B	3	86.17332035	-1.294246483	FALSE
KAT2B	3	102.587099	-0.347419168	FALSE
JUNB	3	126.9058296	1.055404575	FALSE
ITGA1	3	130.5277682	1.264335771	FALSE
IRX4	3	111.3832356	0.159985165	FALSE
IRF8	3	114.4877544	0.339069047	FALSE
IRF2BP2	3	123.8013108	0.876320693	FALSE
HERPUD1	3	122.6932213	0.812400651	FALSE
HDAC5	3	92.96600234	-0.902411246	FALSE
HES1	3	112.4622759	0.222229504	FALSE
FOXN3	3	116.5801373	0.459767964	FALSE
GAS2L3	3	110.6340216	0.116766822	FALSE
GAN	3	98.99514319	-0.554620809	FALSE
GALNT2	3	121.6044214	0.749593328	FALSE
GADD45G	3	102.9599854	-0.325909251	FALSE
FAM43A	3	112.0582817	0.198925137	FALSE
FSTL3	3	98.57482185	-0.578867007	FALSE
FRRS1	3	96.38224009	-0.705345885	FALSE
FAM83D	3	106.0291408	-0.1488653	FALSE
FOXO6	3	117.2554589	0.498723827	FALSE
FDX1	3	111.0534249	0.140960064	FALSE
FGFR3	3	128.1359906	1.126366301	FALSE
FOSL2	3	110.8645482	0.13006473	FALSE
FOSB	3	97.017575	-0.668696649	FALSE
FOS	3	91.44893112	-0.98992336	FALSE
FMNL2	3	109.7993964	0.068621547	FALSE
FAM135A	3	98.49271479	-0.583603345	FALSE
GCNT1	3	102.0097136	-0.380725591	FALSE
FAM13A	3	95.41984733	-0.760861423	FALSE
GPC1	3	110.0485681	0.082994991	FALSE
ERVFRD-1	30	105.3504552	-0.188015218	FALSE
ERVV-2	3	115.5673305	0.401344297	FALSE
HBP1	3	101.5072852	-0.409708127	FALSE
ERVW-1	3	100.2130304	-0.4843671	FALSE
GDF15	3	98.99514319	-0.554620809	FALSE
GREB1	3	98.49271479	-0.583603345	FALSE
ETV4	3	120.5995646	0.691628256	FALSE
GRHL3	3	96.93038553	-0.673726165	FALSE
EZR	3	126.126277	1.010436156	FALSE
GRAMD1B	3	104.0562763	-0.262669812	FALSE
FAM107B	3	101.8636945	-0.38914869	FALSE
GPT2	3	119.3857625	0.621610193	FALSE
GPR160	3	132.0116938	1.349935882	FALSE
GPR146	3	95.47814436	-0.757498564	FALSE
FHDC1	3	117.0825657	0.488750501	FALSE
